# Hexokinase 1-mediated plant immunity under abiotic stress depends on chloroplast positioning

**DOI:** 10.1101/2024.12.04.626761

**Authors:** Sophia Bianca Bagshaw, Anastasia Kitashova, Beyza Özmen, Chun Kwan Yip, Bianca Emily Süling, Laura Schröder, Tatjana Kleine, Thomas Nägele

**Affiliations:** LMU München, Faculty of Biology, Plant Evolutionary Cell Biology, Großhaderner Str. 2-4, 82152 Planegg, Germany; LMU München, Faculty of Biology, Plant Development, Großhaderner Str. 2-4, 82152 Planegg, Germany; LMU München, Faculty of Biology, Plant Molecular Biology, Großhaderner Str. 2-4, 82152 Planegg, Germany

**Keywords:** *Arabidopsis thaliana*, cold acclimation, chloroplast positioning, carbohydrate metabolism, plant immune response

## Abstract

Molecular networks involved in the responses of plants towards environmental changes are multifaceted and affect diverse metabolic and signalling pathways. Under challenging environmental conditions, such as low temperatures and high light intensities, plants need to immediately adjust their metabolism to prevent irreversible tissue damage, e.g., caused by reactive oxygen species. Regulation of photosynthesis and carbohydrate metabolism plays a crucial role in this stress response. Here, we analysed mutants of *Arabidopsis thaliana*, which were affected in either central enzymatic activities of carbohydrate metabolism, in chloroplast positioning or in a combination of both. Plants were exposed to a treatment of combined cold and elevated light. While mutants with deficiencies in sucrose (*spsa1*) or starch (*pgm1*) metabolism showed affected metabolic pathway regulation under abiotic stress, Hexokinase 1 mutants (*hxk1*) showed a severe growth phenotype with lesions and pale areas on leaf tissue. In a double mutant, which combined deficiencies in Chloroplast Unusual Positioning 1 (CHUP1)-mediated chloroplast positioning and HXK1 (*chup1 x hxk1*), this growth phenotype vanished resulting in wild type-like plants. Transcriptome analysis revealed a significantly affected immune response of *hxk1* plants, which was suppressed in the double mutants. Our findings provide evidence for a role of HXK1 as a positive regulator of the plant immune response. Finally, we suggest that, due to its potential role as a negative regulator of plant immunity, CHUP1 deficiency counteracted the reduced immunity of *hxk1* in the double mutant which rescued the plants. Future studies might now reveal whether deficiencies in CHUP1 function and/or transcription represent a conserved strategy to increase plant immunity under abiotic stress.
