## Supplementary Table 1 for "Hexokinase 1-mediated plant immunity under abiotic stress depends on chloroplast positioning"

### Sheet: variables_all_genotypes
gt_tp_rep	gt_tp	gt	tp	FW_DW	chlorophyll	antho	protein	starch	glucose	fructose	sucrose
chup1_0 day_1	chup1_0d	chup1	0d	14.4375	12.1817	6.57014	185.714	227.078	18.3274	54.7588	30.1447
chup1_0 day_2	chup1_0d	chup1	0d	14.2381	13.4259	2.83158	213.474	277.926	38.0553	2.26406	22.5544
chup1_0 day_3	chup1_0d	chup1	0d	13.9048	14.5121	3.6496	159.83	334.126	31.7938	6.10364	27.1963
chup1_0 day_4	chup1_0d	chup1	0d	13.75	14.7817	4.46647	211.96	248.725	11.4056	11.9396	24.789
chup1_0 day_5	chup1_0d	chup1	0d	12.4444	13.6145	3.63575	159.808	301.993	26.959	7.7122	23.683
chup1_4 day_1	chup1_4d	chup1	4d	8.18182	6.23553	7.31626	118.765	816.259	363.827	209.79	120.653
chup1_4 day_2	chup1_4d	chup1	4d	9.16667	6.33333	6.74516	102.925	981.144	338.606	172.352	116.136
chup1_4 day_3	chup1_4d	chup1	4d	7.61404	6.14873	7.50774	91.2346	949.27	378.004	194.835	109.626
chup1_4 day_4	chup1_4d	chup1	4d	8.4375	6.80415	7.91282	122.028	851.692	368.306	209.543	127.345
chup1_4 day_5	chup1_4d	chup1	4d	8.46154	5.16118	5.88743	105.405	901.347	382.636	221.959	103.194
Col-0_0 day_1	Col-0_0d	Col-0	0d	14.4583	12.037	4.16293	224.691	267.945	15.5692	15.1373	27.5249
Col-0_0 day_2	Col-0_0d	Col-0	0d	13.1951	13.5076	4.14988	253.024	310.805	50.4505	8.66683	24.3793
Col-0_0 day_3	Col-0_0d	Col-0	0d	16.2969	14.9636	3.77544	77.3518	385.389	27.4977	6.13089	30.3321
Col-0_0 day_4	Col-0_0d	Col-0	0d	15.5263	13.7517	5.76919	210.419	330.449	26.5181	9.04756	30.1236
Col-0_0 day_5	Col-0_0d	Col-0	0d	17.7143	13.3698	5.14146	219.243	364.272	27.395	6.48995	26.5729
Col-0_4 day_1	Col-0_4d	Col-0	4d	9.69753	6.79012	11.2079	114.815	1051.62	370.119	226.262	131.475
Col-0_4 day_2	Col-0_4d	Col-0	4d	6.64286	6.12434	8.98319	76.414	1153.87	325.487	164.356	121.8
Col-0_4 day_3	Col-0_4d	Col-0	4d	8.83636	9.40741	9.48895	109.767	1206.53	332.011	160.688	116.555
Col-0_4 day_4	Col-0_4d	Col-0	4d	7.85455	6.66336	8.2761	119.944	1084.28	337	185.064	130.638
Col-0_4 day_5	Col-0_4d	Col-0	4d	8.64103	7.24777	8.6408	124.228	1138.11	331.901	174.73	132.353
hxk1 x chup1_0 day_1	hc_0d	hc	0d	12.5833	12.4681	4.52626	195.699	260.726	18.5769	19.1774	27.9915
hxk1 x chup1_0 day_2	hc_0d	hc	0d	16.3182	14.3098	3.78025	244.777	324.351	33.9688	7.66069	22.5105
hxk1 x chup1_0 day_3	hc_0d	hc	0d	12.6667	13.8095	4.1058	167.263	338.161	34.0647	4.20404	29.6413
hxk1 x chup1_0 day_4	hc_0d	hc	0d	11.4062	13.7205	3.47392	182.649	330.449	29.7478	9.49045	31.3295
hxk1 x chup1_0 day_5	hc_0d	hc	0d	14.5238	14.2857	3.83833	340.541	331.456	28.9936	8.91723	26.15
hxk1 x chup1_4 day_1	hc_4d	hc	4d	7.61818	6.0582	6.72473	99.3056	813.669	393.997	208.745	107.451
hxk1 x chup1_4 day_2	hc_4d	hc	4d	7.98478	5.84877	7.22178	124.082	953.864	341.624	216.525	104.058
hxk1 x chup1_4 day_3	hc_4d	hc	4d	7.1875	5.97884	9.85391	72.6731	971.318	304.504	172.804	116.799
hxk1 x chup1_4 day_4	hc_4d	hc	4d	7.98478	5.98545	8.58263	110.219	1007.66	344.844	217.304	118.4
hxk1 x chup1_4 day_5	hc_4d	hc	4d	9.14865	6.43519	11.9814	98.3784	984.107	400.388	261.595	112.424
hxk1_0 day_1	hxk1_0d	hxk1	0d	12.4118	12.2531	5.20366	235.075	266.454	11.871	8.31432	26.1856
hxk1_0 day_2	hxk1_0d	hxk1	0d	13.0556	11.6598	4.55031	226.435	292.66	19.3754	1.94542	22.5734
hxk1_0 day_3	hxk1_0d	hxk1	0d	13.4167	12.3843	5.08337	148.53	318.024	18.9656	1.73107	26.4791
hxk1_0 day_4	hxk1_0d	hxk1	0d	12.4286	13.8617	7.44411	163.551	263.572	17.363	3.6719	31.2873
hxk1_0 day_5	hxk1_0d	hxk1	0d	8.14286	12.3932	6.23271	188.452	285.124	16.595	2.24652	22.4847
hxk1_4 day_1	hxk1_4d	hxk1	4d	5.26	5.8642	4.80338	118.519	576.147	245.753	159.999	95.9708
hxk1_4 day_2	hxk1_4d	hxk1	4d	5.18421	5.28121	14.4539	90.0593	670.777	246.519	168.084	98.1116
hxk1_4 day_3	hxk1_4d	hxk1	4d	6.62264	5.68996	5.15237	100.358	720.075	199.355	129.58	102.408
hxk1_4 day_4	hxk1_4d	hxk1	4d	3.68	5.7672	5.21088	102.055	673.333	196.958	130.731	98.1645
hxk1_4 day_5	hxk1_4d	hxk1	4d	6.58537	5.21886	5.75749	86.8045	771.89	236.018	172.823	110.132
pgm1_0 day_1	pc_0d	pc	0d	14.4286	10.2694	8.75616	135.417	3.19828	79.9006	30.2579	40.3723
pgm1_0 day_2	pc_0d	pc	0d	15.0488	10.5985	7.86935	208.853	3.16073	66.9012	21.1883	28.5416
pgm1_0 day_3	pc_0d	pc	0d	15.6	12.5	7.96275	89.9762	0	58.4627	16.4701	34.3861
pgm1_0 day_4	pc_0d	pc	0d	15.8333	9.41358	9.21925	103.108	0	65.4452	21.6171	37.2407
pgm1_0 day_5	pc_0d	pc	0d	14.3333	11.5226	7.52857	160.06	0	100.421	36.29	52.2809
pgm1_4 day_3	pc_4d	pc	4d	10.4118	6.2996	14.9988	121.975	0	383.047	203.535	117.564
pgm1_4 day_4	pc_4d	pc	4d	8.94737	6.25798	16.0502	124.082	0	349.911	139.466	117.898
pgm1_4 day_5	pc_4d	pc	4d	10.4979	6.09319	15.2066	116.415	0	303.815	162.987	124.439
pgm1_4 day_6	pc_4d	pc	4d	16.0769	6.52488	13.7935	110.219	0	416.608	191.461	119.228
pgm1_4 day_7	pc_4d	pc	4d	6.55556	6.67735	19.9966	119.944	0	318.994	124.058	123.411
pgm1 x chup1_0 day_4	pgm1_0d	pgm1	0d	15	11.0153	9.00634	240.158	0	48.4027	62.2768	39.3954
pgm1 x chup1_0 day_5	pgm1_0d	pgm1	0d	15.0625	12.3016	9.03061	210.138	0	78.4449	25.4578	36.6326
pgm1 x chup1_0 day_6	pgm1_0d	pgm1	0d	15.2059	12.1032	10.3825	119.782	0	81.6301	29.3074	42.2011
pgm1 x chup1_0 day_7	pgm1_0d	pgm1	0d	14.7083	13.5006	8.8585	292.505	0	86.3615	28.3623	42.3978
pgm1 x chup1_0 day_8	pgm1_0d	pgm1	0d	14.7391	14.3875	8.52128	159.705	0	75.6591	27.7313	39.2329
pgm1 x chup1_4 day_3	pgm1_4d	pgm1	4d	10	6.80199	11.8804	131.605	0	313.471	184.361	114.765
pgm1 x chup1_4 day_4	pgm1_4d	pgm1	4d	11.9241	6.43359	11.6033	120.079	0	328.545	165.66	118.923
pgm1 x chup1_4 day_5	pgm1_4d	pgm1	4d	10.322	6.27572	12.8365	136.487	2.08742	328.173	156.951	160.766
pgm1 x chup1_4 day_6	pgm1_4d	pgm1	4d	12.5775	6.56415	12.4689	133.368	1.66893	283.931	159.516	121.091
pgm1 x chup1_4 day_7	pgm1_4d	pgm1	4d	13.5766	6.6585	11.418	131.757	6.89047	274.086	151.507	109.852
spsa1_0 day_2	sc_0d	sc	0d	12.7931	12.7137	2.62685	216.531	334.838	17.3793	10.3932	27.4316
spsa1_0 day_3	sc_0d	sc	0d	12.0806	13.4945	3.34668	161.82	343.291	17.9156	3.28289	19.325
spsa1_0 day_4	sc_0d	sc	0d	12.9024	11.4494	2.50258	106.44	386.404	18.6583	0	26.5711
spsa1_0 day_5	sc_0d	sc	0d	12.2	13.6481	3.80795	136.153	341.108	17.1084	1.32662	24.2932
spsa1_0 day_6	sc_0d	sc	0d	12.5	13.666	3.80101	146.922	382.708	23.2194	4.65945	25.9672
spsa1_4 day_4	sc_4d	sc	4d	8.90196	5.38194	5.93359	96.2963	961.542	237.279	102.988	36.6785
spsa1_4 day_5	sc_4d	sc	4d	12.24	5.8415	9.50509	152.828	922.934	220.147	81.941	24.9739
spsa1_4 day_6	sc_4d	sc	4d	7.95833	5.25174	6.63563	88.7783	809.917	205.732	91.1809	39.3877
spsa1_4 day_7	sc_4d	sc	4d	10.1379	6.41534	8.05318	106.283	968.045	251.582	111.776	41.3786
spsa1 x chup1_0 day_1	sc_4d	sc	4d	6.10588	6.01852	6.46021	89.9046	1027.97	221.267	113.824	38.8373
spsa1 x chup1_0 day_4	spsa1_0d	spsa1	0d	12.3462	11.9529	2.61517	244.447	398.656	29.5566	24.1861	23.0518
spsa1 x chup1_0 day_5	spsa1_0d	spsa1	0d	14.0465	12.3148	3.64025	206.536	464.452	29.3309	8.06552	19.8205
spsa1 x chup1_0 day_6	spsa1_0d	spsa1	0d	12.0645	12.5149	4.53053	185.035	496.805	27.4053	2.35426	25.3207
spsa1 x chup1_0 day_7	spsa1_0d	spsa1	0d	15.4348	13.1705	4.76423	189.577	477.315	29.219	13.023	25.103
spsa1 x chup1_0 day_8	spsa1_0d	spsa1	0d	20.4	11.6071	4.07251	173.409	463.384	28.5506	7.4401	22.155
spsa1 x chup1_4 day_3	spsa1_4d	spsa1	4d	8.60215	6.51235	7.09833	57.7778	986.449	263.1	126.884	37.0475
spsa1 x chup1_4 day_4	spsa1_4d	spsa1	4d	7.25926	5.51347	7.57406	112.332	1021.16	304.29	149.498	32.0178
spsa1 x chup1_4 day_5	spsa1_4d	spsa1	4d	8.16667	6.65709	6.60148	56.8696	1066.09	251.484	119.283	45.0145
spsa1 x chup1_4 day_6	spsa1_4d	spsa1	4d	9.78571	6.67789	7.65348	102.346	1111.94	259.981	135.472	44.2994
spsa1 x chup1_4 day_7	spsa1_4d	spsa1	4d	3.72727	6.77083	6.8384	120.463	1130.63	329.612	161.956	37.4981

### Sheet: variables_chup1_hxk1_hc
gt_tp	gt	tp	starch	glucose	fructose	sucrose	G6P	F6P	SPS	GLCK	FRCK	vINV	cINV	G6P_cyt	G6P_plastid	F6P_cyt	F6P_plastid
chup1_0d	chup1	0d	227.078	18.3274	54.7588	30.1447	25.0777	1.94867	135.852	41.3805	68.4446	458.744	14.2841	14.6287	10.4491	0.922008	1.02666
chup1_0d	chup1	0d	277.926	38.0553	2.26406	22.5544	27.2317	5.1772	149.936	47.5946	61.1434	591.181	77.5609	15.8852	11.3466	2.44958	2.72762
chup1_0d	chup1	0d	334.126	31.7938	6.10364	27.1963	29.5296	22.6142	152.144	48.2026	64.7043	499.449	31.1653	17.2256	12.304	5.4818	6.10401
chup1_0d	chup1	0d	248.725	11.4056	11.9396	24.789	21.9301	26.3445	160.551	46.6103	68.4518	463.275	41.8841	12.7926	9.13754	12.4649	13.8797
chup1_0d	chup1	0d	301.993	26.959	7.7122	23.683	18.7967	1.84449	166.016	42.7414	91.194	361.652	50.6378	10.9648	7.83197	0.872718	0.971774
chup1_0d	chup1	0d	277.969	25.3082	16.5557	25.6735	24.5132	11.5858	152.9	45.3059	70.7876	474.86	43.1064	6.6481	4.74864	10.6998	11.9143
chup1_4d	chup1	4d	816.259	363.827	209.79	120.653	24.5213	14.0354	155.217	37.4129	41.6219	420.076	97.0055	15.0761	9.44524	7.78629	6.24908
chup1_4d	chup1	4d	981.144	338.606	172.352	116.136	16.1906	27.2016	156.252	32.9475	40.3999	401.093	101.246	9.95424	6.23639	15.0904	12.1112
chup1_4d	chup1	4d	949.27	378.004	194.835	109.626	32.7551	10.4341	164.744	28.9305	45.9115	163.928	53.8148	20.1383	12.6168	6.77981	5.44131
chup1_4d	chup1	4d	851.692	368.306	209.543	127.345	33.0886	6.56321	166.008	34.7406	44.9891	463.947	49.4868	20.3434	12.7453	3.64102	2.92219
chup1_4d	chup1	4d	901.347	382.636	221.959	103.194	14.8507	6.83284	198.607	40.1254	62.9847	164.067	89.6516	9.13045	5.72028	3.7906	3.04224
chup1_4d	chup1	4d	899.942	366.276	201.696	115.391	24.2813	13.0134	168.165	34.8314	47.1814	322.622	78.2409	13.1434	8.23444	3.59075	2.88184
Col-0_0d	Col-0	0d	267.945	15.5692	15.1373	27.5249	16.1866	16.2497	152.002	31.6876	66.5072	471.213	34.2334	8.96187	7.22474	11.3053	4.94442
Col-0_0d	Col-0	0d	310.805	50.4505	8.66683	24.3793	19.6468	5.45732	163.328	54.1637	66.5072	580.63	73.8049	10.8776	8.76917	3.79678	1.66054
Col-0_0d	Col-0	0d	385.389	27.4977	6.13089	30.3321	42.5315	16.0704	167.512	45.8308	67.5771	530.438	42.8837	23.548	18.9835	11.1806	4.88987
Col-0_0d	Col-0	0d	330.449	26.5181	9.04756	30.1236	21.6601	11.8453	177.613	47.4969	70.6754	524.462	4.77393	11.9923	9.66778	8.24106	3.60426
Col-0_0d	Col-0	0d	364.272	27.395	6.48995	26.5729	40.5092	10.1676	192.887	47.379	67.2949	328.133	62.8555	22.4283	18.0809	7.07386	3.09378
Col-0_0d	Col-0	0d	331.772	29.4861	9.09452	27.7865	28.1069	11.9581	170.668	45.3116	67.7123	486.975	43.7103	6.35864	5.1261	11.4411	5.00382
Col-0_4d	Col-0	4d	1051.62	370.119	226.262	131.475	27.443	9.45186	142.828	29.6135	42.5572	425.483	93.5519	8.98249	18.1174	6.60755	2.84431
Col-0_4d	Col-0	4d	1153.87	325.487	164.356	121.8	21.4853	4.62915	150.805	47.7683	64.7043	371.314	106.338	7.03247	14.1843	5.69027	2.44946
Col-0_4d	Col-0	4d	1206.53	332.011	160.688	116.555	23.2986	4.46933	153.787	74.6476	41.2994	177.34	16.4204	7.62597	15.3814	3.12439	1.34494
Col-0_4d	Col-0	4d	1084.28	337	185.064	130.638	16.579	4.78897	169.839	33.8178	40.2774	514.376	47.3495	5.42657	10.9452	3.34785	1.44113
Col-0_4d	Col-0	4d	1138.11	331.901	174.73	132.353	24.5617	4.25367	172.122	53.9869	54.4732	210.147	113.465	8.03942	16.2153	2.97363	1.28004
Col-0_4d	Col-0	4d	1126.88	339.304	182.22	126.564	22.6735	5.5186	157.876	47.9668	48.6623	339.732	75.4249	5.7419	11.5813	12.398	5.33687
hc_0d	hc	0d	260.726	18.5769	19.1774	27.9915	25.3996	2.12909	124.321	22.0603	46.066	549.41	24.8092	13.6321	11.7675	1.13049	0.998598
hc_0d	hc	0d	324.351	33.9688	7.66069	22.5105	22.9193	4.50213	136.405	27.1682	37.4276	616.283	81.1147	12.301	10.6184	2.39051	2.11161
hc_0d	hc	0d	338.161	34.0647	4.20404	29.6413	26.9221	45.1685	138.255	17.6505	40.0077	482.17	14.7557	14.4493	12.4729	23.9833	21.1852
hc_0d	hc	0d	330.449	29.7478	9.49045	31.3295	19.0473	5.20342	159.907	25.7859	41.0897	603.131	15.7058	10.2228	8.8245	2.76288	2.44054
hc_0d	hc	0d	331.456	28.9936	8.91723	26.15	15.3611	13.4971	194.55	23.1417	54.5203	453.136	68.5928	8.24439	7.11669	7.16659	6.33046
hc_0d	hc	0d	317.029	29.0704	9.88996	27.5245	21.9299	14.1	150.687	23.1613	43.8223	540.826	40.9956	12.3074	10.6239	1.19841	1.05859
hc_4d	hc	4d	813.669	393.997	208.745	107.451	27.4851	15.123	140.424	29.5594	37.5258	421.626	63.8471	11.3249	16.1602	8.68565	5.52723
hc_4d	hc	4d	953.864	341.624	216.525	104.058	29.5322	40.453	152.144	21.6839	37.2882	374.718	74.2765	12.1684	17.3638	24.7213	15.7317
hc_4d	hc	4d	971.318	304.504	172.804	116.799	26.7467	17.5638	152.644	26.5071	41.3413	323.231	77.6532	11.0206	15.7261	10.7334	6.83038
hc_4d	hc	4d	1007.66	344.844	217.304	118.4	29.6024	0.106448	167.202	18.9541	31.8285	554.069	36.8274	12.1973	17.4051	0.0650519	0.0413966
hc_4d	hc	4d	984.107	400.388	261.595	112.424	4.20606	12.6821	174.933	26.4897	51.6766	214.466	135.11	1.73305	2.47301	7.75018	4.93193
hc_4d	hc	4d	946.125	357.071	215.395	111.826	23.5145	17.1857	157.469	24.6388	39.9321	377.622	77.5429	10.5573	15.0649	0.158308	0.100742
hxk1_0d	hxk1	0d	266.454	11.871	8.31432	26.1856	21.6876	7.7688	144.271	24.3184	49.2882	721.76	103.371	10.6277	11.0599	3.55556	4.21324
hxk1_0d	hxk1	0d	292.66	19.3754	1.94542	22.5734	28.4797	6.23356	153.834	27.8188	41.2676	580.322	74.5981	13.956	14.5236	2.4264	2.87521
hxk1_0d	hxk1	0d	318.024	18.9656	1.73107	26.4791	39.8481	1.7123	158.913	24.7106	42.9494	393.119	13.3466	19.527	20.3211	0.78367	0.928626
hxk1_0d	hxk1	0d	263.572	17.363	3.6719	31.2873	23.9428	8.18364	173.15	32.8299	49.3664	547.875	29.4619	11.7328	12.21	3.74542	4.43822
hxk1_0d	hxk1	0d	285.124	16.595	2.24652	22.4847	19.6618	4.69831	208.361	21.9234	70.376	352.322	48.1277	9.635	10.0268	2.15029	2.54803
hxk1_0d	hxk1	0d	285.167	16.834	3.58185	25.802	26.724	5.71932	167.706	26.3202	50.6495	519.08	53.7812	8.49962	8.84529	1.89706	2.24796
hxk1_4d	hxk1	4d	576.147	245.753	159.999	95.9708	17.9222	10.8441	98.1679	29.6685	41.8277	397.167	77.6668	13.0766	4.62161	5.92411	4.92002
hxk1_4d	hxk1	4d	670.777	246.519	168.084	98.1116	28.8759	8.10391	113.723	26.5983	44.4571	358.346	68.2131	21.0687	7.44625	4.42714	3.67678
hxk1_4d	hxk1	4d	720.075	199.355	129.58	102.408	27.5456	10.1184	119.185	26.7134	42.0045	227.136	38.8266	20.0981	7.10319	5.52763	4.59074
hxk1_4d	hxk1	4d	673.333	196.958	130.731	98.1645	41.9913	10.4812	159.821	21.6839	37.2072	403.836	47.659	30.6381	10.8283	6.0673	5.03894
hxk1_4d	hxk1	4d	771.89	236.018	172.823	110.132	29.2191	25.9969	177.997	21.2786	60.606	270.596	45.162	21.3191	7.53474	14.202	11.7949
hxk1_4d	hxk1	4d	682.444	224.921	152.243	100.957	29.1108	13.1089	133.779	25.1885	45.2205	331.416	55.5055	18.1904	6.42895	0.25559	0.21227

### Sheet: chlorophyll fluorescence
gt_tp	gt	tp	Y_II	Y_NPQ	Y_NO	NPQ	qN	qP	qL	ETR	FvFm
chup1_0d	chup1	0d	0.722	0.056	0.222	0.063	0.239	0.89	0.608	30.3	0.842623
chup1_0d	chup1	0d	0.724	0.053	0.223	0.059	0.231	0.89	0.605	30.4	0.843209
chup1_0d	chup1	0d	0.727	0.052	0.221	0.059	0.227	0.886	0.589	30.5	0.848439
chup1_0d	chup1	0d	0.723	0.053	0.223	0.059	0.231	0.89	0.608	30.4	0.842197
chup1_0d	chup1	0d	0.721	0.058	0.221	0.067	0.243	0.89	0.608	30.3	0.843165
chup1_4d	chup1	4d	0.266	0.292	0.443	0.165	0.592	0.588	0.439	27.9	0.577362
chup1_4d	chup1	4d	0.289	0.302	0.409	0.184	0.604	0.6	0.436	30.3	0.619358
chup1_4d	chup1	4d	0.297	0.295	0.408	0.18	0.588	0.592	0.419	31.2	0.63506
chup1_4d	chup1	4d	0.317	0.283	0.401	0.176	0.588	0.643	0.477	33.2	0.623497
chup1_4d	chup1	4d	0.32	0.33	0.35	0.235	0.663	0.667	0.51	33.6	0.64236
chup1_4d	chup1	4d	0.288	0.329	0.382	0.216	0.655	0.639	0.493	30.3	0.604455
chup1_4d	chup1	4d	0.307	0.328	0.366	0.224	0.655	0.651	0.497	32.2	0.628159
chup1_4d	chup1	4d	0.332	0.302	0.366	0.208	0.616	0.643	0.467	34.9	0.659677
chup1_4d	chup1	4d	0.335	0.314	0.351	0.224	0.643	0.667	0.5	35.1	0.655382
chup1_4d	chup1	4d	0.277	0.299	0.423	0.176	0.62	0.639	0.5	29.1	0.567419
chup1_4d	chup1	4d	0.293	0.31	0.397	0.196	0.639	0.663	0.524	30.8	0.58495
chup1_4d	chup1	4d	0.29	0.29	0.42	0.173	0.592	0.612	0.452	30.5	0.60473
chup1_4d	chup1	4d	0.282	0.308	0.41	0.188	0.624	0.627	0.48	29.6	0.588721
chup1_4d	chup1	4d	0.286	0.276	0.438	0.157	0.584	0.639	0.494	30.1	0.570277
chup1_4d	chup1	4d	0.29	0.269	0.441	0.153	0.569	0.627	0.476	30.4	0.579545
chup1_4d	chup1	4d	0.261	0.332	0.407	0.204	0.659	0.616	0.48	27.4	0.570752
chup1_4d	chup1	4d	0.249	0.286	0.465	0.153	0.596	0.596	0.461	26.1	0.53796
chup1_4d	chup1	4d	0.235	0.3	0.466	0.161	0.62	0.588	0.463	24.6	0.521209
chup1_4d	chup1	4d	0.292	0.3	0.407	0.184	0.616	0.639	0.49	30.7	0.594301
Col-0_0d	Col-0	0d	0.708	0.022	0.27	0.02	0.094	0.875	0.572	29.7	0.820858
Col-0_0d	Col-0	0d	0.706	0.021	0.273	0.02	0.086	0.878	0.584	29.6	0.815733
Col-0_0d	Col-0	0d	0.712	0.02	0.267	0.02	0.086	0.878	0.578	29.9	0.821726
Col-0_0d	Col-0	0d	0.706	0.016	0.278	0.016	0.063	0.875	0.57	29.7	0.816738
Col-0_0d	Col-0	0d	0.712	0.017	0.272	0.016	0.071	0.878	0.581	29.9	0.818391
Col-0_4d	Col-0	4d	0.355	0.281	0.364	0.192	0.592	0.667	0.483	37.2	0.668609
Col-0_4d	Col-0	4d	0.349	0.282	0.368	0.192	0.596	0.682	0.511	36.7	0.649063
Col-0_4d	Col-0	4d	0.365	0.286	0.349	0.204	0.612	0.702	0.531	38.4	0.663914
Col-0_4d	Col-0	4d	0.354	0.311	0.335	0.231	0.651	0.718	0.563	37.2	0.652514
Col-0_4d	Col-0	4d	0.324	0.301	0.375	0.2	0.627	0.675	0.518	34	0.625712
Col-0_4d	Col-0	4d	0.328	0.295	0.376	0.196	0.612	0.659	0.493	34.5	0.639415
Col-0_4d	Col-0	4d	0.315	0.291	0.394	0.184	0.608	0.663	0.506	33.1	0.61284
Col-0_4d	Col-0	4d	0.343	0.294	0.363	0.204	0.624	0.702	0.548	36	0.632136
Col-0_4d	Col-0	4d	0.339	0.291	0.37	0.196	0.612	0.671	0.502	35.5	0.645676
Col-0_4d	Col-0	4d	0.345	0.307	0.349	0.22	0.643	0.702	0.546	36.2	0.644619
Col-0_4d	Col-0	4d	0.359	0.284	0.357	0.2	0.608	0.702	0.535	37.7	0.652104
Col-0_4d	Col-0	4d	0.347	0.27	0.383	0.176	0.58	0.682	0.515	36.5	0.637308
Col-0_4d	Col-0	4d	0.353	0.271	0.376	0.18	0.588	0.698	0.533	37.1	0.638673
Col-0_4d	Col-0	4d	0.341	0.313	0.345	0.227	0.655	0.706	0.555	35.8	0.640034
Col-0_4d	Col-0	4d	0.339	0.291	0.371	0.196	0.62	0.71	0.56	35.5	0.620045
Col-0_4d	Col-0	4d	0.327	0.272	0.401	0.169	0.592	0.698	0.551	34.3	0.597106
Col-0_4d	Col-0	4d	0.347	0.308	0.345	0.224	0.651	0.722	0.573	36.4	0.636865
Col-0_4d	Col-0	4d	0.333	0.261	0.406	0.161	0.569	0.69	0.535	35	0.605111
Col-0_4d	Col-0	4d	0.306	0.276	0.418	0.165	0.596	0.675	0.531	32.1	0.580759
hc_0d	hc	0d	0.71	0.043	0.248	0.043	0.176	0.878	0.578	29.8	0.832252
hc_0d	hc	0d	0.712	0.042	0.246	0.043	0.176	0.878	0.582	29.9	0.832515
hc_0d	hc	0d	0.714	0.044	0.242	0.047	0.184	0.882	0.589	30	0.833489
hc_0d	hc	0d	0.717	0.045	0.239	0.047	0.188	0.882	0.587	30.1	0.836386
hc_0d	hc	0d	0.713	0.043	0.244	0.043	0.18	0.878	0.578	29.9	0.834865
hc_4d	hc	4d	0.314	0.314	0.372	0.212	0.631	0.643	0.481	32.9	0.635494
hc_4d	hc	4d	0.297	0.287	0.416	0.173	0.596	0.635	0.481	31.2	0.597792
hc_4d	hc	4d	0.278	0.303	0.42	0.18	0.608	0.588	0.431	29.1	0.605111
hc_4d	hc	4d	0.292	0.308	0.4	0.192	0.631	0.643	0.496	30.6	0.595295
hc_4d	hc	4d	0.331	0.319	0.35	0.227	0.643	0.655	0.483	34.7	0.662521
hc_4d	hc	4d	0.3	0.293	0.407	0.18	0.604	0.635	0.48	31.5	0.6055
hc_4d	hc	4d	0.319	0.3	0.381	0.196	0.612	0.643	0.475	33.5	0.638404
hc_4d	hc	4d	0.31	0.343	0.347	0.247	0.675	0.643	0.484	32.5	0.648121
hc_4d	hc	4d	0.3	0.318	0.382	0.208	0.631	0.616	0.452	31.5	0.635367
hc_4d	hc	4d	0.273	0.313	0.415	0.188	0.62	0.596	0.444	28.6	0.597545
hc_4d	hc	4d	0.281	0.301	0.418	0.18	0.612	0.624	0.475	29.5	0.585316
hc_4d	hc	4d	0.302	0.293	0.405	0.18	0.616	0.663	0.516	31.7	0.592044
hc_4d	hc	4d	0.298	0.298	0.404	0.184	0.596	0.6	0.43	31.2	0.630889
hc_4d	hc	4d	0.27	0.286	0.444	0.161	0.592	0.616	0.473	28.4	0.56217
hc_4d	hc	4d	0.287	0.299	0.413	0.18	0.612	0.62	0.466	30.2	0.599618
hc_4d	hc	4d	0.259	0.298	0.443	0.169	0.608	0.604	0.466	27.2	0.555614
hc_4d	hc	4d	0.286	0.314	0.4	0.196	0.62	0.596	0.434	30	0.622316
hc_4d	hc	4d	0.298	0.298	0.404	0.184	0.608	0.631	0.474	31.3	0.608676
hc_4d	hc	4d	0.305	0.319	0.376	0.212	0.647	0.663	0.514	32.1	0.61329
hc_4d	hc	4d	0.273	0.327	0.4	0.204	0.643	0.596	0.443	28.7	0.607573
hxk1_0d	hxk1	0d	0.707	0.069	0.224	0.078	0.286	0.906	0.683	29.7	0.821929
hxk1_0d	hxk1	0d	0.661	0.064	0.275	0.059	0.231	0.875	0.627	27.8	0.792898
hxk1_0d	hxk1	0d	0.709	0.074	0.217	0.086	0.302	0.914	0.7	29.8	0.823851
hxk1_0d	hxk1	0d	0.685	0.07	0.245	0.071	0.271	0.89	0.649	28.8	0.812034
hxk1_0d	hxk1	0d	0.688	0.069	0.244	0.071	0.271	0.894	0.663	28.9	0.809818
hxk1_4d	hxk1	4d	0.253	0.254	0.493	0.129	0.561	0.631	0.507	26.6	0.50256
hxk1_4d	hxk1	4d	0.293	0.264	0.443	0.149	0.573	0.659	0.518	30.7	0.560163
hxk1_4d	hxk1	4d	0.271	0.272	0.457	0.149	0.588	0.651	0.521	28.4	0.531582
hxk1_4d	hxk1	4d	0.309	0.357	0.334	0.267	0.69	0.651	0.494	32.5	0.652466
hxk1_4d	hxk1	4d	0.296	0.284	0.42	0.169	0.608	0.682	0.548	31.1	0.562406
hxk1_4d	hxk1	4d	0.325	0.271	0.403	0.169	0.588	0.682	0.531	34.2	0.603147
hxk1_4d	hxk1	4d	0.285	0.303	0.412	0.184	0.612	0.62	0.467	29.9	0.596884
hxk1_4d	hxk1	4d	0.3	0.29	0.41	0.176	0.608	0.651	0.502	31.5	0.592534
hxk1_4d	hxk1	4d	0.318	0.255	0.427	0.149	0.565	0.686	0.541	33.3	0.578775
hxk1_4d	hxk1	4d	0.28	0.273	0.447	0.153	0.588	0.659	0.526	29.4	0.543124
hxk1_4d	hxk1	4d	0.272	0.317	0.411	0.192	0.643	0.635	0.499	28.6	0.570939
hxk1_4d	hxk1	4d	0.301	0.278	0.421	0.165	0.584	0.643	0.488	31.6	0.594668
hxk1_4d	hxk1	4d	0.282	0.297	0.422	0.176	0.62	0.651	0.515	29.6	0.56338
hxk1_4d	hxk1	4d	0.311	0.292	0.397	0.184	0.616	0.682	0.539	32.6	0.591945
hxk1_4d	hxk1	4d	0.28	0.302	0.418	0.18	0.62	0.631	0.487	29.4	0.578809
hxk1_4d	hxk1	4d	0.3	0.321	0.379	0.212	0.655	0.667	0.524	31.5	0.602005
hxk1_4d	hxk1	4d	0.301	0.304	0.395	0.192	0.627	0.663	0.516	31.6	0.596732
hxk1_4d	hxk1	4d	0.336	0.304	0.36	0.212	0.627	0.678	0.515	35.3	0.644332
hxk1_4d	hxk1	4d	0.321	0.373	0.306	0.306	0.729	0.702	0.562	33.7	0.650442
hxk1_4d	hxk1	4d	0.281	0.298	0.421	0.176	0.616	0.635	0.492	29.5	0.575499
hxk1_4d	hxk1	4d	0.324	0.257	0.419	0.153	0.565	0.686	0.537	34	0.590298
